# The impact of chromatin remodeling on gene expression at the single cell level in *Arabidopsis thaliana*

**DOI:** 10.1101/2020.07.27.223156

**Authors:** Andrew Farmer, Sandra Thibivilliers, Kook Hui Ryu, John Schiefelbein, Marc Libault

**Affiliations:** National Center for Genome Resources, Santa Fe, New Mexico, USA; Department of Agronomy and Horticulture, Center for Plant Science Innovation, University of Nebraska-Lincoln, Beadle Center, Lincoln, Nebraska, USA; Department of Molecular, Cellular, and Developmental Biology, University of Michigan, Ann Arbor, MI, USA

## Abstract

Similar to other complex organisms, plants consist of diverse and highly specialized cell types. The gain of unique biological functions of these different cell types is the consequence of the establishment of cell-type-specific transcriptional programs and their associated regulatory mechanisms. Recently, single cell transcriptomic approaches have been applied on *Arabidopsis thaliana* root protoplasts allowing the accurate characterization of the transcriptional profiles of the cell-types composing seedling roots. As a first step in gaining a deeper understanding of the regulatory mechanisms controlling Arabidopsis gene expression, we report the use of single nucleus RNA sequencing (sNucRNA-seq) and single nucleus Assay for Transposase Accessible Chromatin sequencing (sNucATAC-seq) technologies on Arabidopsis roots. The comparison of our single nuclei transcriptomes to previously published protoplast transcriptomes validated the use of nuclei as biological entities to establish cell-type specific transcriptomes from multicellular organs. Furthermore, our sNucRNA-seq results uncovered the transcriptome of additional cell subtypes not identified by scRNA-seq. Similar to our transcriptomic approach, the sNucATAC-seq approach led to the distribution of the Arabidopsis nuclei into distinct clusters suggesting the differential remodeling of the chromatin between groups of cells according to their identity. To reveal the impact of chromatin remodeling on gene transcription, we integrated sNucRNA-seq and sNucATAC-seq data and demonstrated that cell-type-specific marker genes also display cell-type-specific pattern of chromatin accessibility. Our data suggest that the differential remodeling of the chromatin is a critical mechanism to regulate gene activity at the cell-type level.
