## Supplementary material for "The impact of chromatin remodeling on gene expression at the single cell level in *Arabidopsis thaliana*": Summary of the sequencing of the different single cell and single nuclei RNA-seq libraries.

### Sheet: Sheet1
Supplemental Table 1. Summary of the sequencing of the different single cell and single nuclei RNA-seq libraries.
	replicate #	Estimated Number of Cells/Nuclei	Median Genes per Cell/Nucleus	Median UMI Counts per Cell/Nuclei	Number of Reads	Q30 Bases in Barcode	Q30 Bases in RNA Read	Q30 Bases in UMI	Reads Mapped to Genome	Sequencing Saturation
single cell RNA-seq (Ryu et al., 2019)	1	12594	2085	5425	377721321	0.982	0.857	0.984	0.961	0.267
	2	4045	1433	3898	105491683	0.978	0.825	0.98	0.957	0.317
	3	4278	1629	4628	109683199	0.978	0.825	0.98	0.957	0.302
single nuclei RNA-seq (present study)	1	651	924	1506	238566748	0.958	0.923	0.954	0.953	0.95
	2	1600	989	1598	238728494	0.958	0.92	0.954	0.948	0.901
	3	851	460	710	249827759	0.958	0.92	0.953	0.924	0.95
	4	1876	524	779	354919427	0.958	0.9	0.955	0.929	0.948
	5	5780	1523	2328	177732560	0.984	0.899	0.982	0.912	0.761
	Estimated Number of Nuclei	Median Fragments per Nuclei	Number of Fragments	total_usable_fragments	Fraction of fragments overlapping called peaks	Fraction of fragments overlapping any targeted region.	Number of Fragments rep1	total_usable_fragments rep1	Number of Fragments rep2	total_usable_fragments rep2
single nuclei ATAC-seq (present study)	6768	10253	256872125	243178753	0.905895	0.905895	113530890	113530890	143341235	129647863
