## Supplementary material for "The impact of chromatin remodeling on gene expression at the single cell level in *Arabidopsis thaliana*": List of Arabidopsis root cell-type marker genes.

### Sheet: Ath marker genes
Supplemental Table 2. List of Arabidopsis root cell-type marker genes.
Gene ID	Gene name	Root cell-type specificity	References
AT1G66470	RHD6	early root hair	[9]
AT3G09330	-	Trichoblast	[9]
AT4G04760	-	Trichoblast	[9]
AT3G54580	-	Trichoblast	[10]
AT1G54940	PGSIP4	Trichoblast	[8]
AT1G48930	GH9c1	Trichoblast	[7, 9]
AT1G69240	MES15	Trichoblast	[7, 9]
AT5G49270	COBL9	Trichoblast	[7, 8, 10]
AT1G12560	EXPA7	Trichoblast	[7]
AT3G62680	PRP3	Trichoblast	[7]
AT4G00680	ADF8	Trichoblast	[7]
AT4G40090	AGP3	Trichoblast	[7]
AT5G65160	TPR14	Trichoblast	[7]
AT4G34580	COW1	mature root hair	[24]
AT1G09200	H3.1	Atrichoblast	[10]
AT2G40205	-	Atrichoblast	[10]
AT2G43480	-	Atrichoblast	[7]
AT1G28290	AGP31	Atrichoblast	[10]
AT1G76620	-	Atrichoblast	[7]
AT4G00730	ANL2	Atrichoblast	[7]
AT1G33750	-	Atrichoblast	[8]
AT1G79840	GL2	Atrichoblast	[7-10]
AT2G37260	TTG2	Atrichoblast	[9]
AT5G66800	-	Atrichoblast	[7]
AT5G14750	Wer	Atrichoblast	[10]
AT1G65310	XTH17	Atrichoblast	[7, 9]
AT4G25250	PMEI4	Atrichoblast	[7]
AT1G31950	-	Atrichoblast	[7]
AT4G15290	ATCSLB05	late non hair?	[8]
AT5G22550	-	Columella	[7]
AT5G54370	-	columella	[10]
AT5G17520	RCP1	Root cap	[9]
AT2G14900	-	Meristem Endocortex	[9]
AT5G45210	-	Meristem Endocortex	[9]
AT1G09750	AED3	Cortex	[7]
AT5G64620	C/VIF2	Cortex	[7]
AT3G26300	CYP71B34	Cortex	[7]
AT3G11260	WOX5	Cortex	[8]
AT1G62510	-	Cortex	[7, 9]
AT5G55250	IAMT1	Cortex	[7, 9]
AT5G18840	-	Cortex	[8]
AT3G21670	NPF6.4	Cortex	[7]
AT1G16390	OCT3	Endodermis	[8]
AT1G61590	PBL15	Endodermis	[7]
AT2G40160	TBL30	Endodermis	[7]
AT2G48130	-	Endodermis	[7]
AT3G22620	-	Endodermis	[7]
AT4G11290	-	Endodermis	[7]
AT1G05260	RCI3A/PER3	Endodermis	[7, 10]
AT3G54220	SCR	Endodermis	[8-10]
AT4G17215	-	Endodermis	[9]
AT3G55230	-	Endodermis	[10]
AT1G44970	PER9	Endodermis	[7]
AT2G15300	-	Endodermis	[8]
AT3G11550	CASP2	Mature endodermis	[9]
AT2G21100	-	Mature endodermis	[9]
AT2G27370	CASP3	Mature endodermis	[9]
AT2G02130	LCR68, PDF2.3	Vaculature and Columella	[7, 10]
AT3G59370	-	Vaculature and Columella	[7]
AT1G70940	PIN3	Vasculature and columella	[7]
AT1G20850	XCP2	Xylem	[7]
AT3G08500	MYB83	Xylem	[7, 27]
AT4G35350	XCP1	Xylem	[7]
AT5G12870	MYB46	Xylem	[7, 8 , 10, 27]
AT5G15630	COBL4	Xylem	[7]
AT3G10080	-	Xylem	[8]
AT5G02640	-	Xylem	[8]
AT1G71930	VND7	Xylem	[27]
AT4G36160	NAC076	Xylem	[8]
AT1G68810	-	Xylem	[8, 9]
AT4G32880	ATHB-8	Xylem	[7]
AT2G18800	XTH21	Xylem Pole Pericycle	[8]
AT5G52470	FIB1	Xylem Pole Pericycle	[8]
AT2G15310	ARFB1A	Phloem Companion	[8]
AT3G03505	-	Phloem Companion	[8]
AT1G79430	APL	Phloem Companion	[8-10]
AT1G35910	TPPD	Phloem Pole Pericycle	[8]
AT4G23410	TET5	Phloem Pole Pericycle	[8]
AT3G48970	-	Phloem/xylem	[8]
AT4G14650	-	Phloem/xylem	[8]
AT5G48070	XTH20	Stele	[9]
AT1G22710	SUC2	Stele	[8, 10]
AT4G36710	HAM4	Stele	[9]
AT4G23800	3xHGM-box2	Stele	[7, 10]
AT5G37660	PDLP7	Stele	[8]
AT4G21310	-	Stele	[8]
AT1G11190	BFN1	cell death marker	[26]
AT1G26820	RNS3	cell death marker	[26]
AT3G45010	SCPL48	cell death marker	[26]
AT4G18425	DMP4	cell death marker	[26]
AT5G50260	CEP1	cell death marker	[26]
AT2G14095	EXI1	cell death marker	[26]
AT1G79580	SMB	root cap specific NAC TF	[25]
AT4G04460	PASPA3	root cap cell death marker	[26]
AT2G32610	CSLB01	early non hair/lateral root cap	[8]
AT1G49110	-	Quiescent Center	[7]
AT2G03830	RGF8	Quiescent Center	[7]
AT3G26120	TEL1	Quiescent Center	[7]
AT5G17430	BBM	Quiescent Center	[7, 9]
AT5G23780	DUF9	Quiescent Center	[7]
AT5G60810	RGF1	Quiescent Center	[7]
AT1G68640	PAN	Quiescent Center	[7, 9]
AT3G20840	PLT1	Quiescent Center	[7, 9]
